# Two transmembrane transcriptional regulators coordinate to activate chitin-induced natural transformation in *Vibrio cholerae*

**DOI:** 10.1101/2024.09.30.615920

**Authors:** Allison C. Hullinger, Virginia E. Green, Catherine A. Klancher, Triana N. Dalia, Ankur B. Dalia

## Abstract

Transcriptional regulators are a broad class of proteins that alter gene expression in response to environmental stimuli. Transmembrane transcriptional regulators (TTRs) are a subset of transcriptional regulators in bacteria that can directly regulate gene expression while remaining anchored in the membrane. Whether this constraint impacts the ability of TTRs to bind their DNA targets remains unclear. *Vibrio cholerae* uses two TTRs, ChiS and TfoS, to activate horizontal gene transfer by natural transformation in response to chitin by inducing the *tfoR* promoter (P*_tfoR_*). While TfoS was previously shown to bind and regulate P*_tfoR_* directly, the role of ChiS in P*_tfoR_* activation remains unclear. Here, we show that ChiS directly binds P*_tfoR_* upstream of TfoS, and that ChiS directly interacts with TfoS. By independently disrupting ChiS-P*_tfoR_* and ChiS-TfoS interactions, we show that ChiS-P*_tfoR_* interactions play the dominant role in P*_tfoR_* activation. Correspondingly, we show that in the absence of ChiS, recruitment of the P*_tfoR_* locus to the membrane is sufficient for P*_tfoR_* activation when TfoS is expressed at native levels. Finally, we show that the overexpression of TfoS can bypass the need for ChiS for P*_tfoR_* activation. All together, these data suggest a model whereby ChiS both (1) recruits the P*_tfoR_* DNA locus to the membrane for TfoS and (2) directly interacts with TfoS, thereby recruiting it to the membrane-proximal promoter. This work furthers our understanding of the molecular mechanisms that drive chitin-induced responses in *V. cholerae* and more broadly highlights how the membrane-embedded localization of TTRs can impact their activity.

**AUTHOR SUMMARY:** Living organisms inhabit diverse environments where they encounter a wide range of stressors. To survive, they must rapidly sense and respond to their surroundings. One universally conserved mechanism to respond to stimuli is via the action of DNA-binding transcriptional regulators. In bacterial species, these regulators are canonically cytoplasmic proteins that freely diffuse within the cytoplasm. In contrast, an emerging class of transmembrane transcriptional regulators (TTRs) directly regulate gene expression from the cell membrane. Prior work shows that two TTRs, TfoS and ChiS, cooperate to activate horizontal gene transfer by natural transformation in response to chitin in the facultative pathogen *Vibrio cholerae*. However, how these TTRs coordinate to activate this response has remained unclear. Here, we show that ChiS likely promotes TfoS-dependent activation of natural transformation by (1) relocalizing its target promoter to the membrane and (2) recruiting TfoS to the membrane proximal promoter through a direct interaction. Together, these results inform our understanding of both the *V. cholerae* chitin response and how TTR function can be impacted by their membrane localization.
