## Supplementary material for "Two transmembrane transcriptional regulators coordinate to activate chitin-induced natural transformation in *Vibrio cholerae*": Dataset S1

### Sheet: Figure 1
Figure 1B							Figure 1C							Figure 1D
Summary Statistics							Summary Statistics							Summary Statistics
Sample	Parent	ΔtfoS	ΔchiS				Sample	Parent	ΔtfoS	ΔchiS				Sample	Parent	ΔtfoS	ΔchiS
Number of values	3	3	3				Number of values	3	3	3				Number of values	3	3	3
Minimum	0.6166	0.006439	0.009068				Minimum	3.196	0.8102	0.03632				Minimum	0.00571	1.03e-08	1.1e-08
Maximum	1.394	0.01229	0.01297				Maximum	3.767	1.126	0.06486				Maximum	0.0194	2.44e-08	2.33e-08
Range	0.7774	0.005851	0.003902				Range	0.571	0.3158	0.02854				Range	0.01369	1.41e-08	1.23e-08
Mean	1.112	0.009686	0.0115				Mean	3.52	1.008	0.05457				Mean	0.0126	1.653e-08	1.707e-08
Std. Deviation	0.4303	0.002978	0.002119				Std. Deviation	0.2931	0.1726	0.01585				Std. Deviation	0.006846	7.191e-09	6.152e-09
Std. Error of Mean	0.2484	0.001719	0.001223				Std. Error of Mean	0.1692	0.09967	0.00915				Std. Error of Mean	0.003952	4.151e-09	3.552e-09
Shapiro-Wilk Test							Shapiro-Wilk Test							Shapiro-Wilk Test
Sample	Parent	ΔtfoS	ΔchiS				Sample	Parent	ΔtfoS	ΔchiS				Sample	Parent	ΔtfoS	ΔchiS
Test for normal distribution							Test for normal distribution							Test for normal distribution
Shapiro-Wilk test							Shapiro-Wilk test							Shapiro-Wilk test
W	0.7965	0.9335	0.8345				W	0.9407	0.8253	0.7971				W	0.9695	0.9932	0.9931
P value	0.1061	0.5017	0.1998				P value	0.5303	0.1764	0.1076				P value	0.6648	0.8418	0.8413
Passed normality test (alpha=0.05)?	Yes	Yes	Yes				Passed normality test (alpha=0.05)?	Yes	Yes	Yes				Passed normality test (alpha=0.05)?	Yes	Yes	Yes
P value summary	ns	ns	ns				P value summary	ns	ns	ns				P value summary	ns	ns	ns
Number of values	3	3	3				Number of values	3	3	3				Number of values	3	3	3
Statistical Comparisons							Statistical Comparisons							Statistical Comparisons
	Mean Diff.	95.00% CI of diff.	Below threshold?	Summary	Adjusted P Value			Mean Diff.	95.00% CI of diff.	Below threshold?	Summary	Adjusted P Value			Mean Diff.	95.00% CI of diff.	Below threshold?	Summary	Adjusted P Value
Parent vs. ΔtfoS	2.048	1.672 to 2.424	Yes	****	<0.0001		Parent vs. ΔtfoS	0.5464	0.3068 to 0.7860	Yes	**	0.001		Parent vs. ΔtfoS	5.858	5.327 to 6.389	Yes	****	<0.0001
Parent vs. ΔchiS	1.964	1.587 to 2.340	Yes	****	<0.0001		Parent vs. ΔchiS	1.823	1.583 to 2.062	Yes	****	<0.0001		Parent vs. ΔchiS	5.837	5.306 to 6.368	Yes	****	<0.0001
ΔtfoS vs. ΔchiS	-0.08438	-0.4608 to 0.2921	No	ns	0.779		ΔtfoS vs. ΔchiS	1.276	1.037 to 1.516	Yes	****	<0.0001		ΔtfoS vs. ΔchiS	-0.02107	-0.5521 to 0.5100	No	ns	0.9919

### Sheet: Figure 2
Figure 2
Summary Statistics
Sample	TfoS-mCherry ChiS-msfGFP-H3H4 -PopZ (mCherry)	TfoS-mCherry ChiS-msfGFP-H3H4 -PopZ (GFP)	TfoS-mCherry ChiS-msfGFP-H3H4 +PopZ (mCherry)	TfoS-mCherry ChiS-msfGFP-H3H4 +PopZ (GFP)	TfoS-mCherry only -PopZ (mCherry)	TfoS-mCherry only +PopZ (mCherry)	TfoS-mCherry Chi37-msfGFP-H3H4 -PopZ (mCherry)	TfoS-mCherry Chi37-msfGFP-H3H4 -PopZ (GFP)	TfoS-mCherry Chi37-msfGFP-H3H4 +PopZ (mCherry)	TfoS-mCherry Chi37-msfGFP-H3H4 +PopZ (GFP)
Number of values	3	3	3	3	3	3	3	3	3	3
Minimum	27.21	28.57	58.71	48.8	11.02	14.08	9.424	14.11	10.29	37.35
Maximum	39.53	35.02	67.35	55.39	16.56	27.16	12.3	15.26	18.68	42.22
Range	12.33	6.446	8.64	6.594	5.541	13.08	2.881	1.156	8.383	4.873
Mean	35.36	32.59	61.84	52.19	14.09	20.2	11.34	14.86	14.15	39.3
Std. Deviation	7.062	3.502	4.784	3.301	2.818	6.583	1.655	0.6546	4.232	2.577
Std. Error of Mean	4.077	2.022	2.762	1.906	1.627	3.801	0.9558	0.3779	2.444	1.488

### Sheet: Figure 3
Figure 3C													Figure 3D
Summary Statistics													Summary Statistics
Sample	Parent	ΔtfoS	ΔchiS	Chi37	Ptac-TfoS	Chi37 Ptac-TfoS	ΔchiS Ptac-TfoS	PtfoRΔCBS	Ptac-TfoS PtfoRΔCBS	Chi37 PtfoRΔCBS	Ptac-TfoS Chi37 PtfoRΔCBS		Sample	Parent	ΔtfoS	ΔchiS	Chi37	Ptac-TfoS	Chi37 Ptac-TfoS	ΔchiS Ptac-TfoS	Chi37 PtfoRΔCBS	PtfoRΔCBS	Ptac-TfoS Chi37 PtfoRΔCBS	Ptac-TfoS PtfoRΔCBS
Number of values	3	3	3	3	3	3	3	3	3	3	3		Number of values	3	3	3	3	3	3	3	3	3	3	3
Minimum	0.661	0.01271	0.009068	0.1642	2.164	3.104	0.8146	0.0198	1.242	0.02823	1.81		Minimum	0.00963	2.44e-08	1.1e-08	1.71e-06	0.0218	0.00383	0.000518	1.61e-08	1.89e-08	0.000311	0.000691
Maximum	0.6707	0.01545	0.01297	0.1805	2.599	3.389	1.459	0.02324	1.384	0.04674	2.127		Maximum	0.0194	5.88e-08	3.13e-08	8.1e-06	0.0248	0.00762	0.00307	3.23e-08	2.44e-08	0.000636	0.002
Range	0.0097	0.00274	0.003902	0.0163	0.435	0.285	0.6444	0.00344	0.142	0.01851	0.317		Range	0.00977	3.44e-08	2.03e-08	6.39e-06	0.003	0.00379	0.002552	1.62e-08	5.5e-09	0.000325	0.001309
Mean	0.6654	0.01428	0.0115	0.1724	2.348	3.225	1.235	0.02162	1.307	0.03526	1.999		Mean	0.01571	3.727e-08	1.973e-08	4.75e-06	0.0234	0.00595	0.002196	2.54e-08	2.137e-08	0.000438	0.00126
Std. Deviation	0.004922	0.001413	0.002119	0.00815	0.2251	0.1471	0.3645	0.001729	0.07184	0.01003	0.1671		Std. Deviation	0.005305	1.877e-08	1.044e-08	3.206e-06	0.00151	0.001935	0.001454	8.362e-09	2.793e-09	0.0001737	0.0006709
Std. Error of Mean	0.002842	0.0008159	0.001223	0.004706	0.13	0.08495	0.2104	0.0009981	0.04148	0.005789	0.09646		Std. Error of Mean	0.003063	1.083e-08	6.029e-09	1.851e-06	0.0008718	0.001117	0.0008392	4.828e-09	1.613e-09	0.0001003	0.0003874
Shapiro-Wilk Test													Shapiro-Wilk Test
Sample	Parent	ΔtfoS	ΔchiS	Chi37	Ptac-TfoS	Chi37 Ptac-TfoS	ΔchiS Ptac-TfoS	PtfoRΔCBS	Ptac-TfoS PtfoRΔCBS	Chi37 PtfoRΔCBS	Ptac-TfoS Chi37 PtfoRΔCBS		Sample	Parent	ΔtfoS	ΔchiS	Chi37	Ptac-TfoS	Chi37 Ptac-TfoS	ΔchiS Ptac-TfoS	Chi37 PtfoRΔCBS	PtfoRΔCBS	Ptac-TfoS Chi37 PtfoRΔCBS	Ptac-TfoS PtfoRΔCBS
Test for normal distribution													Test for normal distribution
Shapiro-Wilk test													Shapiro-Wilk test
W	0.9717	0.9297	0.8345	0.9994	0.9432	0.9425	0.774	0.9851	0.9808	0.8751	0.8918		W	0.8235	0.8802	0.9895	0.9831	0.9826	0.9251	0.7597	0.9026	0.9796	0.9123	0.9933
P value	0.6771	0.4875	0.1998	0.9537	0.5404	0.5376	0.0539	0.7665	0.7346	0.3101	0.3598		P value	0.1719	0.3251	0.8036	0.7512	0.7471	0.4707	0.0216	0.3938	0.7263	0.4257	0.8435
Passed normality test (alpha=0.05)?	Yes	Yes	Yes	Yes	Yes	Yes	Yes	Yes	Yes	Yes	Yes		Passed normality test (alpha=0.05)?	Yes	Yes	Yes	Yes	Yes	Yes	No	Yes	Yes	Yes	Yes
P value summary	ns	ns	ns	ns	ns	ns	ns	ns	ns	ns	ns		P value summary	ns	ns	ns	ns	ns	ns	*	ns	ns	ns	ns
Number of values	3	3	3	3	3	3	3	3	3	3	3		Number of values	3	3	3	3	3	3	3	3	3	3	3
Statistical Comparisons													Statistical Comparisons
	Mean Diff.	95.00% CI of diff.	Below threshold?	Summary	Adjusted P Value									Mean Diff.	95.00% CI of diff.	Below threshold?	Summary	Adjusted P Value
Parent vs. ΔtfoS	1.67	1.475 to 1.865	Yes	****	<0.0001								Parent vs. ΔtfoS	5.639	5.082 to 6.196	Yes	****	<0.0001
Parent vs. ΔchiS	1.768	1.573 to 1.963	Yes	****	<0.0001								Parent vs. ΔchiS	5.921	5.364 to 6.478	Yes	****	<0.0001
Parent vs. Chi37	0.5868	0.3916 to 0.7821	Yes	****	<0.0001								Parent vs. Chi37	3.58	3.023 to 4.137	Yes	****	<0.0001
Parent vs. Ptac-TfoS	-0.5463	-0.7416 to -0.3511	Yes	****	<0.0001								Parent vs. Ptac-TfoS	-0.1922	-0.7492 to 0.3648	No	ns	0.9597
Parent vs. Chi37 Ptac-TfoS	-0.6852	-0.8805 to -0.4900	Yes	****	<0.0001								Parent vs. Chi37 Ptac-TfoS	0.4193	-0.1377 to 0.9763	No	ns	0.2517
Parent vs. ΔchiS Ptac-TfoS	-0.2539	-0.4492 to -0.05867	Yes	**	0.0046								Parent vs. Chi37 PtfoRΔCBS	5.79	5.233 to 6.347	Yes	****	<0.0001
Parent vs. PtfoRΔCBS	1.489	1.294 to 1.684	Yes	****	<0.0001								Parent vs. PtfoRΔCBS	5.849	5.292 to 6.406	Yes	****	<0.0001
Parent vs. Ptac-TfoS PtfoRΔCBS	-0.2927	-0.4879 to -0.09742	Yes	***	0.0009								Parent vs. Ptac-TfoS Chi37 PtfoRΔCBS	1.556	0.9991 to 2.113	Yes	****	<0.0001
Parent vs. Chi37 PtfoRΔCBS	1.287	1.091 to 1.482	Yes	****	<0.0001								Parent vs. Ptac-TfoS PtfoRΔCBS	1.117	0.5601 to 1.674	Yes	****	<0.0001
Parent vs. Ptac-TfoS Chi37 PtfoRΔCBS	-0.4767	-0.6720 to -0.2815	Yes	****	<0.0001								ΔtfoS vs. ΔchiS	0.2828	-0.2742 to 0.8398	No	ns	0.7295
ΔtfoS vs. ΔchiS	0.09806	-0.09720 to 0.2933	No	ns	0.7709								ΔtfoS vs. Chi37	-2.059	-2.616 to -1.502	Yes	****	<0.0001
ΔtfoS vs. Chi37	-1.083	-1.278 to -0.8877	Yes	****	<0.0001								ΔtfoS vs. Ptac-TfoS	-5.831	-6.388 to -5.274	Yes	****	<0.0001
ΔtfoS vs. Ptac-TfoS	-2.216	-2.411 to -2.021	Yes	****	<0.0001								ΔtfoS vs. Chi37 Ptac-TfoS	-5.219	-5.776 to -4.662	Yes	****	<0.0001
ΔtfoS vs. Chi37 Ptac-TfoS	-2.355	-2.550 to -2.160	Yes	****	<0.0001								ΔtfoS vs. Chi37 PtfoRΔCBS	0.151	-0.4060 to 0.7080	No	ns	0.9916
ΔtfoS vs. ΔchiS Ptac-TfoS	-1.924	-2.119 to -1.728	Yes	****	<0.0001								ΔtfoS vs. PtfoRΔCBS	0.2104	-0.3466 to 0.7674	No	ns	0.9323
ΔtfoS vs. PtfoRΔCBS	-0.1807	-0.3759 to 0.01461	No	ns	0.0863								ΔtfoS vs. Ptac-TfoS Chi37 PtfoRΔCBS	-4.083	-4.640 to -3.526	Yes	****	<0.0001
ΔtfoS vs. Ptac-TfoS PtfoRΔCBS	-1.962	-2.158 to -1.767	Yes	****	<0.0001								ΔtfoS vs. Ptac-TfoS PtfoRΔCBS	-4.522	-5.079 to -3.965	Yes	****	<0.0001
ΔtfoS vs. Chi37 PtfoRΔCBS	-0.3831	-0.5783 to -0.1878	Yes	****	<0.0001								ΔchiS vs. Chi37	-2.341	-2.898 to -1.784	Yes	****	<0.0001
ΔtfoS vs. Ptac-TfoS Chi37 PtfoRΔCBS	-2.147	-2.342 to -1.951	Yes	****	<0.0001								ΔchiS vs. Ptac-TfoS	-6.114	-6.671 to -5.557	Yes	****	<0.0001
ΔchiS vs. Chi37	-1.181	-1.376 to -0.9857	Yes	****	<0.0001								ΔchiS vs. Chi37 Ptac-TfoS	-5.502	-6.059 to -4.945	Yes	****	<0.0001
ΔchiS vs. Ptac-TfoS	-2.314	-2.509 to -2.119	Yes	****	<0.0001								ΔchiS vs. Chi37 PtfoRΔCBS	-0.1317	-0.6887 to 0.4252	No	ns	0.9968
ΔchiS vs. Chi37 Ptac-TfoS	-2.453	-2.648 to -2.258	Yes	****	<0.0001								ΔchiS vs. PtfoRΔCBS	-0.07236	-0.6294 to 0.4846	No	ns	>0.9999
ΔchiS vs. ΔchiS Ptac-TfoS	-2.022	-2.217 to -1.827	Yes	****	<0.0001								ΔchiS vs. Ptac-TfoS Chi37 PtfoRΔCBS	-4.365	-4.922 to -3.808	Yes	****	<0.0001
ΔchiS vs. PtfoRΔCBS	-0.2787	-0.4740 to -0.08345	Yes	**	0.0016								ΔchiS vs. Ptac-TfoS PtfoRΔCBS	-4.804	-5.361 to -4.247	Yes	****	<0.0001
ΔchiS vs. Ptac-TfoS PtfoRΔCBS	-2.061	-2.256 to -1.865	Yes	****	<0.0001								Chi37 vs. Ptac-TfoS	-3.772	-4.329 to -3.215	Yes	****	<0.0001
ΔchiS vs. Chi37 PtfoRΔCBS	-0.4811	-0.6764 to -0.2859	Yes	****	<0.0001								Chi37 vs. Chi37 Ptac-TfoS	-3.161	-3.718 to -2.604	Yes	****	<0.0001
ΔchiS vs. Ptac-TfoS Chi37 PtfoRΔCBS	-2.245	-2.440 to -2.049	Yes	****	<0.0001								Chi37 vs. Chi37 PtfoRΔCBS	2.21	1.653 to 2.767	Yes	****	<0.0001
Chi37 vs. Ptac-TfoS	-1.133	-1.328 to -0.9379	Yes	****	<0.0001								Chi37 vs. PtfoRΔCBS	2.269	1.712 to 2.826	Yes	****	<0.0001
Chi37 vs. Chi37 Ptac-TfoS	-1.272	-1.467 to -1.077	Yes	****	<0.0001								Chi37 vs. Ptac-TfoS Chi37 PtfoRΔCBS	-2.024	-2.581 to -1.467	Yes	****	<0.0001
Chi37 vs. ΔchiS Ptac-TfoS	-0.8408	-1.036 to -0.6455	Yes	****	<0.0001								Chi37 vs. Ptac-TfoS PtfoRΔCBS	-2.463	-3.020 to -1.906	Yes	****	<0.0001
Chi37 vs. PtfoRΔCBS	0.9023	0.7070 to 1.098	Yes	****	<0.0001								Ptac-TfoS vs. Chi37 Ptac-TfoS	0.6115	0.05450 to 1.168	Yes	*	0.0244
Chi37 vs. Ptac-TfoS PtfoRΔCBS	-0.8795	-1.075 to -0.6843	Yes	****	<0.0001								Ptac-TfoS vs. Chi37 PtfoRΔCBS	5.982	5.425 to 6.539	Yes	****	<0.0001
Chi37 vs. Chi37 PtfoRΔCBS	0.6999	0.5046 to 0.8952	Yes	****	<0.0001								Ptac-TfoS vs. PtfoRΔCBS	6.041	5.484 to 6.598	Yes	****	<0.0001
Chi37 vs. Ptac-TfoS Chi37 PtfoRΔCBS	-1.064	-1.259 to -0.8683	Yes	****	<0.0001								Ptac-TfoS vs. Ptac-TfoS Chi37 PtfoRΔCBS	1.748	1.191 to 2.305	Yes	****	<0.0001
Ptac-TfoS vs. Chi37 Ptac-TfoS	-0.1389	-0.3341 to 0.05638	No	ns	0.3336								Ptac-TfoS vs. Ptac-TfoS PtfoRΔCBS	1.309	0.7523 to 1.866	Yes	****	<0.0001
Ptac-TfoS vs. ΔchiS Ptac-TfoS	0.2924	0.09716 to 0.4877	Yes	***	0.0009								Chi37 Ptac-TfoS vs. Chi37 PtfoRΔCBS	5.37	4.813 to 5.927	Yes	****	<0.0001
Ptac-TfoS vs. PtfoRΔCBS	2.035	1.840 to 2.231	Yes	****	<0.0001								Chi37 Ptac-TfoS vs. PtfoRΔCBS	5.43	4.873 to 5.987	Yes	****	<0.0001
Ptac-TfoS vs. Ptac-TfoS PtfoRΔCBS	0.2537	0.05841 to 0.4489	Yes	**	0.0047								Chi37 Ptac-TfoS vs. Ptac-TfoS Chi37 PtfoRΔCBS	1.137	0.5798 to 1.694	Yes	****	<0.0001
Ptac-TfoS vs. Chi37 PtfoRΔCBS	1.833	1.638 to 2.028	Yes	****	<0.0001								Chi37 Ptac-TfoS vs. Ptac-TfoS PtfoRΔCBS	0.6978	0.1408 to 1.255	Yes	**	0.0075
Ptac-TfoS vs. Ptac-TfoS Chi37 PtfoRΔCBS	0.06963	-0.1256 to 0.2649	No	ns	0.964								Chi37 PtfoRΔCBS vs. PtfoRΔCBS	0.05939	-0.4976 to 0.6164	No	ns	>0.9999
Chi37 Ptac-TfoS vs. ΔchiS Ptac-TfoS	0.4313	0.2360 to 0.6266	Yes	****	<0.0001								Chi37 PtfoRΔCBS vs. Ptac-TfoS Chi37 PtfoRΔCBS	-4.234	-4.791 to -3.677	Yes	****	<0.0001
Chi37 Ptac-TfoS vs. PtfoRΔCBS	2.174	1.979 to 2.370	Yes	****	<0.0001								Chi37 PtfoRΔCBS vs. Ptac-TfoS PtfoRΔCBS	-4.673	-5.230 to -4.116	Yes	****	<0.0001
Chi37 Ptac-TfoS vs. Ptac-TfoS PtfoRΔCBS	0.3925	0.1973 to 0.5878	Yes	****	<0.0001								PtfoRΔCBS vs. Ptac-TfoS Chi37 PtfoRΔCBS	-4.293	-4.850 to -3.736	Yes	****	<0.0001
Chi37 Ptac-TfoS vs. Chi37 PtfoRΔCBS	1.972	1.777 to 2.167	Yes	****	<0.0001								PtfoRΔCBS vs. Ptac-TfoS PtfoRΔCBS	-4.732	-5.289 to -4.175	Yes	****	<0.0001
Chi37 Ptac-TfoS vs. Ptac-TfoS Chi37 PtfoRΔCBS	0.2085	0.01325 to 0.4038	Yes	*	0.0298								Ptac-TfoS Chi37 PtfoRΔCBS vs. Ptac-TfoS PtfoRΔCBS	-0.439	-0.9960 to 0.1180	No	ns	0.2046
ΔchiS Ptac-TfoS vs. PtfoRΔCBS	1.743	1.548 to 1.938	Yes	****	<0.0001
ΔchiS Ptac-TfoS vs. Ptac-TfoS PtfoRΔCBS	-0.03875	-0.2340 to 0.1565	No	ns	0.9996
ΔchiS Ptac-TfoS vs. Chi37 PtfoRΔCBS	1.541	1.345 to 1.736	Yes	****	<0.0001
ΔchiS Ptac-TfoS vs. Ptac-TfoS Chi37 PtfoRΔCBS	-0.2228	-0.4180 to -0.02753	Yes	*	0.0168
PtfoRΔCBS vs. Ptac-TfoS PtfoRΔCBS	-1.782	-1.977 to -1.587	Yes	****	<0.0001
PtfoRΔCBS vs. Chi37 PtfoRΔCBS	-0.2024	-0.3977 to -0.007139	Yes	*	0.0379
PtfoRΔCBS vs. Ptac-TfoS Chi37 PtfoRΔCBS	-1.966	-2.161 to -1.771	Yes	****	<0.0001
Ptac-TfoS PtfoRΔCBS vs. Chi37 PtfoRΔCBS	1.579	1.384 to 1.775	Yes	****	<0.0001
Ptac-TfoS PtfoRΔCBS vs. Ptac-TfoS Chi37 PtfoRΔCBS	-0.184	-0.3793 to 0.01122	No	ns	0.0763
Chi37 PtfoRΔCBS vs. Ptac-TfoS Chi37 PtfoRΔCBS	-1.763	-1.959 to -1.568	Yes	****	<0.0001

### Sheet: Figure 4
Figure 4C											Figure 4D
Summary Statistics											Summary Statistics
Sample	Parent	PtfoRΔCBS::tetO	ChiSΔDBD-TetR PtfoRΔCBS::tetO	ChiSΔDBD-TetR PtfoRΔCBS::tetO + ATc	ΔchiS PtfoRΔCBS::tetO	ΔchiS PtfoRΔCBS::tetO + ATc	Ptac-TfoS ChiSΔDBD-TetR PtfoRΔCBS::tetO	Ptac-TfoS ΔchiS PtfoRΔCBS::tetO	Ptac-TfoS ΔchiS PtfoRΔCBS::tetO + ATc		Sample	Parent	PtfoRΔCBS::tetO	ChiSΔDBD-TetR PtfoRΔCBS::tetO	ChiSΔDBD-TetR PtfoRΔCBS::tetO + ATc	ΔchiS PtfoRΔCBS::tetO	ΔchiS PtfoRΔCBS::tetO + ATc	Ptac-TfoS ChiSΔDBD-TetR PtfoRΔCBS::tetO	Ptac-TfoS ΔchiS PtfoRΔCBS::tetO	Ptac-TfoS ΔchiS PtfoRΔCBS::tetO + ATc
Number of values	3	3	3	3	3	3	3	3	3		Number of values	3	3	3	3	3	3	3	3	3
Minimum	0.5047	0.04836	0.1198	0.0223	0.0218	0.02587	2.046	1.333	1.293		Minimum	0.0182	1.37e-08	7.88e-06	2.08e-08	1.33e-08	9.43e-09	0.006	0.000141	0.000287
Maximum	0.5993	0.05627	0.2054	0.02325	0.02437	0.02659	2.618	1.961	1.85		Maximum	0.0302	2.7e-08	2.93e-05	2.5e-08	1.92e-08	2e-08	0.0116	0.000367	0.000481
Range	0.0946	0.00791	0.0856	0.00095	0.00257	0.00072	0.572	0.628	0.557		Range	0.012	1.33e-08	2.142e-05	4.2e-09	5.9e-09	1.057e-08	0.0056	0.000226	0.000194
Mean	0.5659	0.05212	0.1695	0.02269	0.0234	0.02632	2.417	1.661	1.623		Mean	0.0239	2.21e-08	1.599e-05	2.303e-08	1.573e-08	1.554e-08	0.0082	0.0002407	0.0003643
Std. Deviation	0.05307	0.003969	0.04442	0.0004956	0.001394	0.0003946	0.3214	0.3149	0.2924		Std. Deviation	0.006022	7.308e-09	1.162e-05	2.113e-09	3.083e-09	5.476e-09	0.002987	0.0001153	0.0001028
Std. Error of Mean	0.03064	0.002292	0.02565	0.0002861	0.0008047	0.0002278	0.1856	0.1818	0.1688		Std. Error of Mean	0.003477	4.219e-09	6.707e-06	1.22e-09	1.78e-09	3.162e-09	0.001724	6.659e-05	5.936e-05
Shapiro-Wilk Test											Shapiro-Wilk Test
Sample	Parent	PtfoRΔCBS::tetO	ChiSΔDBD-TetR PtfoRΔCBS::tetO	ChiSΔDBD-TetR PtfoRΔCBS::tetO + ATc	ΔchiS PtfoRΔCBS::tetO	ΔchiS PtfoRΔCBS::tetO + ATc	Ptac-TfoS ChiSΔDBD-TetR PtfoRΔCBS::tetO	Ptac-TfoS ΔchiS PtfoRΔCBS::tetO	Ptac-TfoS ΔchiS PtfoRΔCBS::tetO + ATc		Sample	Parent	PtfoRΔCBS::tetO	ChiSΔDBD-TetR PtfoRΔCBS::tetO	ChiSΔDBD-TetR PtfoRΔCBS::tetO + ATc	ΔchiS PtfoRΔCBS::tetO	ΔchiS PtfoRΔCBS::tetO + ATc	Ptac-TfoS ChiSΔDBD-TetR PtfoRΔCBS::tetO	Ptac-TfoS ΔchiS PtfoRΔCBS::tetO	Ptac-TfoS ΔchiS PtfoRΔCBS::tetO + ATc
Test for normal distribution											Test for normal distribution
Shapiro-Wilk test											Shapiro-Wilk test
W	0.7909	0.9959	0.9005	0.9208	0.8455	0.8312	0.7873	0.9832	0.8888		W	0.9998	0.8085	0.9173	0.982	0.9355	0.8932	0.9137	0.9946	0.9178
P value	0.0928	0.8782	0.3872	0.455	0.2285	0.1914	0.0846	0.7518	0.3507		P value	0.9731	0.1349	0.443	0.7433	0.5096	0.3643	0.4305	0.8594	0.4446
Passed normality test (alpha=0.05)?	Yes	Yes	Yes	Yes	Yes	Yes	Yes	Yes	Yes		Passed normality test (alpha=0.05)?	Yes	Yes	Yes	Yes	Yes	Yes	Yes	Yes	Yes
P value summary	ns	ns	ns	ns	ns	ns	ns	ns	ns		P value summary	ns	ns	ns	ns	ns	ns	ns	ns	ns
Number of values	3	3	3	3	3	3	3	3	3		Number of values	3	3	3	3	3	3	3	3	3
Statistical Comparisons											Statistical Comparisons
	Mean Diff.	95.00% CI of diff.	Below threshold?	Summary	Adjusted P Value							Mean Diff.	95.00% CI of diff.	Below threshold?	Summary	Adjusted P Value
Parent vs. PtfoRΔCBS::tetO	1.035	0.8531 to 1.217	Yes	****	<0.0001						Parent vs. PtfoRΔCBS::tetO	6.044	5.571 to 6.516	Yes	****	<0.0001
Parent vs. ChiSΔDBD-TetR PtfoRΔCBS::tetO	0.5334	0.3513 to 0.7156	Yes	****	<0.0001						Parent vs. ChiSΔDBD-TetR PtfoRΔCBS::tetO	3.237	2.765 to 3.709	Yes	****	<0.0001
Parent vs. ChiSΔDBD-TetR PtfoRΔCBS::tetO + ATc	1.396	1.213 to 1.578	Yes	****	<0.0001						Parent vs. ChiSΔDBD-TetR PtfoRΔCBS::tetO + ATc	6.008	5.536 to 6.480	Yes	****	<0.0001
Parent vs. ΔchiS PtfoRΔCBS::tetO	1.383	1.201 to 1.565	Yes	****	<0.0001						Parent vs. ΔchiS PtfoRΔCBS::tetO	6.178	5.705 to 6.650	Yes	****	<0.0001
Parent vs. ΔchiS PtfoRΔCBS::tetO + ATc	1.331	1.149 to 1.513	Yes	****	<0.0001						Parent vs. ΔchiS PtfoRΔCBS::tetO + ATc	6.199	5.726 to 6.671	Yes	****	<0.0001
Parent vs. Ptac-TfoS ChiSΔDBD-TetR PtfoRΔCBS::tetO	-0.6291	-0.8112 to -0.4469	Yes	****	<0.0001						Parent vs. Ptac-TfoS ChiSΔDBD-TetR PtfoRΔCBS::tetO	0.4732	0.0008716 to 0.9456	Yes	*	0.0494
Parent vs. Ptac-TfoS ΔchiS PtfoRΔCBS::tetO	-0.4636	-0.6457 to -0.2814	Yes	****	<0.0001						Parent vs. Ptac-TfoS ΔchiS PtfoRΔCBS::tetO	2.021	1.549 to 2.493	Yes	****	<0.0001
Parent vs. Ptac-TfoS ΔchiS PtfoRΔCBS::tetO + ATc	-0.4539	-0.6360 to -0.2717	Yes	****	<0.0001						Parent vs. Ptac-TfoS ΔchiS PtfoRΔCBS::tetO + ATc	1.819	1.346 to 2.291	Yes	****	<0.0001
PtfoRΔCBS::tetO vs. ChiSΔDBD-TetR PtfoRΔCBS::tetO	-0.5018	-0.6840 to -0.3197	Yes	****	<0.0001						PtfoRΔCBS::tetO vs. ChiSΔDBD-TetR PtfoRΔCBS::tetO	-2.807	-3.279 to -2.334	Yes	****	<0.0001
PtfoRΔCBS::tetO vs. ChiSΔDBD-TetR PtfoRΔCBS::tetO + ATc	0.3603	0.1782 to 0.5425	Yes	****	<0.0001						PtfoRΔCBS::tetO vs. ChiSΔDBD-TetR PtfoRΔCBS::tetO + ATc	-0.03568	-0.5080 to 0.4367	No	ns	>0.9999
PtfoRΔCBS::tetO vs. ΔchiS PtfoRΔCBS::tetO	0.3475	0.1654 to 0.5297	Yes	****	<0.0001						PtfoRΔCBS::tetO vs. ΔchiS PtfoRΔCBS::tetO	0.134	-0.3384 to 0.6063	No	ns	0.9817
PtfoRΔCBS::tetO vs. ΔchiS PtfoRΔCBS::tetO + ATc	0.2959	0.1137 to 0.4780	Yes	***	0.0006						PtfoRΔCBS::tetO vs. ΔchiS PtfoRΔCBS::tetO + ATc	0.1551	-0.3173 to 0.6275	No	ns	0.9573
PtfoRΔCBS::tetO vs. Ptac-TfoS ChiSΔDBD-TetR PtfoRΔCBS::tetO	-1.664	-1.846 to -1.482	Yes	****	<0.0001						PtfoRΔCBS::tetO vs. Ptac-TfoS ChiSΔDBD-TetR PtfoRΔCBS::tetO	-5.57	-6.043 to -5.098	Yes	****	<0.0001
PtfoRΔCBS::tetO vs. Ptac-TfoS ΔchiS PtfoRΔCBS::tetO	-1.499	-1.681 to -1.317	Yes	****	<0.0001						PtfoRΔCBS::tetO vs. Ptac-TfoS ΔchiS PtfoRΔCBS::tetO	-4.023	-4.495 to -3.550	Yes	****	<0.0001
PtfoRΔCBS::tetO vs. Ptac-TfoS ΔchiS PtfoRΔCBS::tetO + ATc	-1.489	-1.671 to -1.307	Yes	****	<0.0001						PtfoRΔCBS::tetO vs. Ptac-TfoS ΔchiS PtfoRΔCBS::tetO + ATc	-4.225	-4.698 to -3.753	Yes	****	<0.0001
ChiSΔDBD-TetR PtfoRΔCBS::tetO vs. ChiSΔDBD-TetR PtfoRΔCBS::tetO + ATc	0.8622	0.6800 to 1.044	Yes	****	<0.0001						ChiSΔDBD-TetR PtfoRΔCBS::tetO vs. ChiSΔDBD-TetR PtfoRΔCBS::tetO + ATc	2.771	2.299 to 3.244	Yes	****	<0.0001
ChiSΔDBD-TetR PtfoRΔCBS::tetO vs. ΔchiS PtfoRΔCBS::tetO	0.8494	0.6672 to 1.032	Yes	****	<0.0001						ChiSΔDBD-TetR PtfoRΔCBS::tetO vs. ΔchiS PtfoRΔCBS::tetO	2.941	2.468 to 3.413	Yes	****	<0.0001
ChiSΔDBD-TetR PtfoRΔCBS::tetO vs. ΔchiS PtfoRΔCBS::tetO + ATc	0.7977	0.6155 to 0.9798	Yes	****	<0.0001						ChiSΔDBD-TetR PtfoRΔCBS::tetO vs. ΔchiS PtfoRΔCBS::tetO + ATc	2.962	2.490 to 3.434	Yes	****	<0.0001
ChiSΔDBD-TetR PtfoRΔCBS::tetO vs. Ptac-TfoS ChiSΔDBD-TetR PtfoRΔCBS::tetO	-1.163	-1.345 to -0.9804	Yes	****	<0.0001						ChiSΔDBD-TetR PtfoRΔCBS::tetO vs. Ptac-TfoS ChiSΔDBD-TetR PtfoRΔCBS::tetO	-2.764	-3.236 to -2.291	Yes	****	<0.0001
ChiSΔDBD-TetR PtfoRΔCBS::tetO vs. Ptac-TfoS ΔchiS PtfoRΔCBS::tetO	-0.997	-1.179 to -0.8148	Yes	****	<0.0001						ChiSΔDBD-TetR PtfoRΔCBS::tetO vs. Ptac-TfoS ΔchiS PtfoRΔCBS::tetO	-1.216	-1.688 to -0.7435	Yes	****	<0.0001
ChiSΔDBD-TetR PtfoRΔCBS::tetO vs. Ptac-TfoS ΔchiS PtfoRΔCBS::tetO + ATc	-0.9873	-1.169 to -0.8051	Yes	****	<0.0001						ChiSΔDBD-TetR PtfoRΔCBS::tetO vs. Ptac-TfoS ΔchiS PtfoRΔCBS::tetO + ATc	-1.418	-1.891 to -0.9460	Yes	****	<0.0001
ChiSΔDBD-TetR PtfoRΔCBS::tetO + ATc vs. ΔchiS PtfoRΔCBS::tetO	-0.0128	-0.1950 to 0.1694	No	ns	>0.9999						ChiSΔDBD-TetR PtfoRΔCBS::tetO + ATc vs. ΔchiS PtfoRΔCBS::tetO	0.1696	-0.3027 to 0.6420	No	ns	0.9312
ChiSΔDBD-TetR PtfoRΔCBS::tetO + ATc vs. ΔchiS PtfoRΔCBS::tetO + ATc	-0.06448	-0.2466 to 0.1177	No	ns	0.9361						ChiSΔDBD-TetR PtfoRΔCBS::tetO + ATc vs. ΔchiS PtfoRΔCBS::tetO + ATc	0.1908	-0.2816 to 0.6631	No	ns	0.8779
ChiSΔDBD-TetR PtfoRΔCBS::tetO + ATc vs. Ptac-TfoS ChiSΔDBD-TetR PtfoRΔCBS::tetO	-2.025	-2.207 to -1.843	Yes	****	<0.0001						ChiSΔDBD-TetR PtfoRΔCBS::tetO + ATc vs. Ptac-TfoS ChiSΔDBD-TetR PtfoRΔCBS::tetO	-5.535	-6.007 to -5.062	Yes	****	<0.0001
ChiSΔDBD-TetR PtfoRΔCBS::tetO + ATc vs. Ptac-TfoS ΔchiS PtfoRΔCBS::tetO	-1.859	-2.041 to -1.677	Yes	****	<0.0001						ChiSΔDBD-TetR PtfoRΔCBS::tetO + ATc vs. Ptac-TfoS ΔchiS PtfoRΔCBS::tetO	-3.987	-4.459 to -3.515	Yes	****	<0.0001
ChiSΔDBD-TetR PtfoRΔCBS::tetO + ATc vs. Ptac-TfoS ΔchiS PtfoRΔCBS::tetO + ATc	-1.849	-2.032 to -1.667	Yes	****	<0.0001						ChiSΔDBD-TetR PtfoRΔCBS::tetO + ATc vs. Ptac-TfoS ΔchiS PtfoRΔCBS::tetO + ATc	-4.19	-4.662 to -3.717	Yes	****	<0.0001
ΔchiS PtfoRΔCBS::tetO vs. ΔchiS PtfoRΔCBS::tetO + ATc	-0.05168	-0.2338 to 0.1305	No	ns	0.9817						ΔchiS PtfoRΔCBS::tetO vs. ΔchiS PtfoRΔCBS::tetO + ATc	0.02113	-0.4512 to 0.4935	No	ns	>0.9999
ΔchiS PtfoRΔCBS::tetO vs. Ptac-TfoS ChiSΔDBD-TetR PtfoRΔCBS::tetO	-2.012	-2.194 to -1.830	Yes	****	<0.0001						ΔchiS PtfoRΔCBS::tetO vs. Ptac-TfoS ChiSΔDBD-TetR PtfoRΔCBS::tetO	-5.704	-6.177 to -5.232	Yes	****	<0.0001
ΔchiS PtfoRΔCBS::tetO vs. Ptac-TfoS ΔchiS PtfoRΔCBS::tetO	-1.846	-2.029 to -1.664	Yes	****	<0.0001						ΔchiS PtfoRΔCBS::tetO vs. Ptac-TfoS ΔchiS PtfoRΔCBS::tetO	-4.157	-4.629 to -3.684	Yes	****	<0.0001
ΔchiS PtfoRΔCBS::tetO vs. Ptac-TfoS ΔchiS PtfoRΔCBS::tetO + ATc	-1.837	-2.019 to -1.654	Yes	****	<0.0001						ΔchiS PtfoRΔCBS::tetO vs. Ptac-TfoS ΔchiS PtfoRΔCBS::tetO + ATc	-4.359	-4.832 to -3.887	Yes	****	<0.0001
ΔchiS PtfoRΔCBS::tetO + ATc vs. Ptac-TfoS ChiSΔDBD-TetR PtfoRΔCBS::tetO	-1.96	-2.142 to -1.778	Yes	****	<0.0001						ΔchiS PtfoRΔCBS::tetO + ATc vs. Ptac-TfoS ChiSΔDBD-TetR PtfoRΔCBS::tetO	-5.726	-6.198 to -5.253	Yes	****	<0.0001
ΔchiS PtfoRΔCBS::tetO + ATc vs. Ptac-TfoS ΔchiS PtfoRΔCBS::tetO	-1.795	-1.977 to -1.613	Yes	****	<0.0001						ΔchiS PtfoRΔCBS::tetO + ATc vs. Ptac-TfoS ΔchiS PtfoRΔCBS::tetO	-4.178	-4.650 to -3.705	Yes	****	<0.0001
ΔchiS PtfoRΔCBS::tetO + ATc vs. Ptac-TfoS ΔchiS PtfoRΔCBS::tetO + ATc	-1.785	-1.967 to -1.603	Yes	****	<0.0001						ΔchiS PtfoRΔCBS::tetO + ATc vs. Ptac-TfoS ΔchiS PtfoRΔCBS::tetO + ATc	-4.38	-4.853 to -3.908	Yes	****	<0.0001
Ptac-TfoS ChiSΔDBD-TetR PtfoRΔCBS::tetO vs. Ptac-TfoS ΔchiS PtfoRΔCBS::tetO	0.1655	-0.01663 to 0.3477	No	ns	0.0921						Ptac-TfoS ChiSΔDBD-TetR PtfoRΔCBS::tetO vs. Ptac-TfoS ΔchiS PtfoRΔCBS::tetO	1.548	1.075 to 2.020	Yes	****	<0.0001
Ptac-TfoS ChiSΔDBD-TetR PtfoRΔCBS::tetO vs. Ptac-TfoS ΔchiS PtfoRΔCBS::tetO + ATc	0.1752	-0.006922 to 0.3574	No	ns	0.0647						Ptac-TfoS ChiSΔDBD-TetR PtfoRΔCBS::tetO vs. Ptac-TfoS ΔchiS PtfoRΔCBS::tetO + ATc	1.345	0.8729 to 1.818	Yes	****	<0.0001
Ptac-TfoS ΔchiS PtfoRΔCBS::tetO vs. Ptac-TfoS ΔchiS PtfoRΔCBS::tetO + ATc	0.009709	-0.1724 to 0.1919	No	ns	>0.9999						Ptac-TfoS ΔchiS PtfoRΔCBS::tetO vs. Ptac-TfoS ΔchiS PtfoRΔCBS::tetO + ATc	-0.2025	-0.6749 to 0.2698	No	ns	0.8406

### Sheet: Figure S1
Figure S1
Summary Statistics
Sample	WT	ΔchiS	ΔtfoS	ΔchiS Ptac-tfoR	ΔtfoS Ptac-tfoR
Number of values	3	3	3	3	3
Minimum	0.0248	1.41e-08	1.27e-08	0.0133	0.00625
Maximum	0.034	1.47e-08	1.89e-08	0.0273	0.0125
Range	0.0092	6e-10	6.2e-09	0.014	0.00625
Mean	0.02807	1.443e-08	1.66e-08	0.02013	0.00944
Std. Deviation	0.005147	3.055e-10	3.396e-09	0.007006	0.003127
Std. Error of Mean	0.002972	1.764e-10	1.96e-09	0.004045	0.001805
Shapiro-Wilk Test
Sample	WT	ΔchiS	ΔtfoS	ΔchiS Ptac-tfoR	ΔtfoS Ptac-tfoR
Test for normal distribution
Shapiro-Wilk test
W	0.8065	0.9624	0.8205	0.9962	0.9828
P value	0.13	0.6271	0.1644	0.8825	0.7486
Passed normality test (alpha=0.05)?	Yes	Yes	Yes	Yes	Yes
P value summary	ns	ns	ns	ns	ns
Number of values	3	3	3	3	3
Statistical Comparisons
	Mean Diff.	95.00% CI of diff.	Below threshold?	Summary	Adjusted P Value
WT vs. ΔchiS	6.284	5.984 to 6.585	Yes	****	<0.0001
WT vs. ΔtfoS	6.23	5.930 to 6.531	Yes	****	<0.0001
WT vs. ΔchiS Ptac-tfoR	0.158	-0.1424 to 0.4585	No	ns	0.4589
WT vs. ΔtfoS Ptac-tfoR	0.4857	0.1852 to 0.7862	Yes	**	0.0024
ΔchiS vs. ΔtfoS	-0.05414	-0.3546 to 0.2463	No	ns	0.9731
ΔchiS vs. ΔchiS Ptac-tfoR	-6.126	-6.427 to -5.826	Yes	****	<0.0001
ΔchiS vs. ΔtfoS Ptac-tfoR	-5.799	-6.099 to -5.498	Yes	****	<0.0001
ΔtfoS vs. ΔchiS Ptac-tfoR	-6.072	-6.373 to -5.772	Yes	****	<0.0001
ΔtfoS vs. ΔtfoS Ptac-tfoR	-5.744	-6.045 to -5.444	Yes	****	<0.0001
ΔchiS Ptac-tfoR vs. ΔtfoS Ptac-tfoR	0.3277	0.02718 to 0.6281	Yes	*	0.0315

### Sheet: Figure S2
Figure S2A					Figure S2B							Figure S2D
Summary Statistics					Summary Statistics							Summary Statistics
Sample	Untagged	TfoS-FLAG	TfoS-FLAG ΔchiS		Sample	Untagged	TfoS-FLAG	TfoS-FLAG ΔchiS				Sample	TfoS-FLAG	TfoS-FLAG ΔchiS	Ptac-TfoS-FLAG
Number of values	3	3	3		Number of values	3	3	3				Number of values	3	3	3
Minimum	1.275	1.716	0.01098		Minimum	0.00568	0.00438	1.52e-08				Minimum	0.04355	0.1071	1.422
Maximum	1.748	2.017	0.01556		Maximum	0.0118	0.0264	2.5e-08				Maximum	0.1934	0.2716	1.931
Range	0.473	0.301	0.00458		Range	0.00612	0.02202	9.8e-09				Range	0.1498	0.1646	0.5095
Mean	1.583	1.817	0.01328		Mean	0.00786	0.01606	1.86e-08				Mean	0.1074	0.1783	1.63
Std. Deviation	0.267	0.1732	0.00229		Std. Deviation	0.003419	0.01107	5.546e-09				Std. Deviation	0.07733	0.0845	0.2674
Std. Error of Mean	0.1541	0.1	0.001322		Std. Error of Mean	0.001974	0.006392	3.202e-09				Std. Error of Mean	0.04465	0.04879	0.1544
Shapiro-Wilk Test					Shapiro-Wilk Test							Shapiro-Wilk Test
Sample	Untagged	TfoS-FLAG	TfoS-FLAG ΔchiS		Sample	Untagged	TfoS-FLAG	TfoS-FLAG ΔchiS				Sample	TfoS-FLAG	TfoS-FLAG ΔchiS	Ptac-TfoS-FLAG
Test for normal distribution					Test for normal distribution							Test for normal distribution
Shapiro-Wilk test					Shapiro-Wilk test							Shapiro-Wilk test
W	0.7801	0.7554	0.9967		W	0.8224	0.9127	0.789				W	0.9967	0.988	0.9239
P value	0.0677	0.012	0.8902		P value	0.1692	0.427	0.0886				P value	0.8896	0.7902	0.4661
Passed normality test (alpha=0.05)?	Yes	No	Yes		Passed normality test (alpha=0.05)?	Yes	Yes	Yes				Passed normality test (alpha=0.05)?	Yes	Yes	Yes
P value summary	ns	*	ns		P value summary	ns	ns	ns				P value summary	ns	ns	ns
Number of values	3	3	3		Number of values	3	3	3				Number of values	3	3	3
					Statistical Comparisons							Statistical Comparisons
						Mean Diff.	95.00% CI of diff.	Below threshold?	Summary	Adjusted P Value			Mean Diff.	95.00% CI of diff.	Below threshold?	Summary	Adjusted P Value
					Untagged vs. TfoS-FLAG	-0.2307	-0.8969 to 0.4355	No	ns	0.5688		TfoS-FLAG vs. TfoS-FLAG ΔchiS	-0.2671	-0.8297 to 0.2954	No	ns	0.3736
					Untagged vs. TfoS-FLAG ΔchiS	5.613	4.947 to 6.279	Yes	****	<0.0001		TfoS-FLAG vs. Ptac-TfoS-FLAG	-1.256	-1.819 to -0.6939	Yes	**	0.0012
					TfoS-FLAG vs. TfoS-FLAG ΔchiS	5.844	5.177 to 6.510	Yes	****	<0.0001		TfoS-FLAG ΔchiS vs. Ptac-TfoS-FLAG	-0.9894	-1.552 to -0.4268	Yes	**	0.004

### Sheet: Figure S4
Figure S4B					Figure S4C (left)							Figure S4C (right)
Summary Statistics					Summary Statistics							Summary Statistics
Sample	Parent	ΔchiS	Chi37		Sample	ChiS-FLAG	Untagged ChiS	Chi37-FLAG				Sample	ChiS-FLAG	Untagged ChiS	Chi37-FLAG
Number of values	3	3	3		Number of values	3	3	3				Number of values	3	3	3
Minimum	1.256	0.03632	3.555		Minimum	142	2.327	218.7				Minimum	55.39	1.982	45.85
Maximum	1.361	0.06486	3.591		Maximum	262.7	4.763	418.1				Maximum	69.31	2.184	52.01
Range	0.105	0.02854	0.036		Range	120.8	2.436	199.5				Range	13.93	0.2022	6.154
Mean	1.292	0.05457	3.576		Mean	202.8	3.571	325.6				Mean	61.39	2.078	48.59
Std. Deviation	0.06005	0.01585	0.01873		Std. Deviation	60.4	1.219	100.5				Std. Deviation	7.158	0.1015	3.131
Std. Error of Mean	0.03467	0.00915	0.01082		Std. Error of Mean	34.87	0.7037	58.03				Std. Error of Mean	4.133	0.0586	1.808
Shapiro-Wilk Test					Shapiro-Wilk Test							Shapiro-Wilk Test
Sample	Parent	ΔchiS	Chi37		Sample	ChiS-FLAG	Untagged ChiS	Chi37-FLAG				Sample	ChiS-FLAG	Untagged ChiS	Chi37-FLAG
Test for normal distribution					Test for normal distribution							Test for normal distribution
Shapiro-Wilk test					Shapiro-Wilk test							Shapiro-Wilk test
W	0.7649	0.7971	0.9225		W	0.9903	0.9814	0.9583				W	0.9577	0.994	0.9711
P value	0.0331	0.1076	0.4613		P value	0.8112	0.7389	0.6072				P value	0.6042	0.8524	0.6737
Passed normality test (alpha=0.05)?	No	Yes	Yes		Passed normality test (alpha=0.05)?	Yes	Yes	Yes				Passed normality test (alpha=0.05)?	Yes	Yes	Yes
P value summary	*	ns	ns		P value summary	ns	ns	ns				P value summary	ns	ns	ns
Number of values	3	3	3		Number of values	3	3	3				Number of values	3	3	3
					Statistical Comparisons							Statistical Comparisons
						Mean Diff.	95.00% CI of diff.	Below threshold?	Summary	Adjusted P Value			Mean Diff.	95.00% CI of diff.	Below threshold?	Summary	Adjusted P Value
					ChiS-FLAG vs. Untagged ChiS	1.759	1.395 to 2.123	Yes	****	<0.0001		ChiS-FLAG vs. Untagged ChiS	1.469	1.381 to 1.557	Yes	****	<0.0001
					ChiS-FLAG vs. Chi37-FLAG	-0.204	-0.5682 to 0.1602	No	ns	0.2737		ChiS-FLAG vs. Chi37-FLAG	0.1002	0.01229 to 0.1881	Yes	*	0.0298
					Untagged ChiS vs. Chi37-FLAG	-1.963	-2.327 to -1.599	Yes	****	<0.0001		Untagged ChiS vs. Chi37-FLAG	-1.369	-1.457 to -1.281	Yes	****	<0.0001

### Sheet: Figure S5
Figure S5A							Figure S5B
Summary Statistics							Summary Statistics
Sample	Parent	ΔtfoS	Ptac-ChiS	ΔtfoS Ptac-ChiS			Sample	Parent	ΔtfoS	Ptac-ChiS	ΔtfoS Ptac-ChiS
Number of values	3	3	3	3			Number of values	3	3	3	3
Minimum	0.4795	0.01132	0.1973	0.009597			Minimum	0.0131	2.7e-08	0.012	2e-08
Maximum	0.6454	0.01522	0.2502	0.01211			Maximum	0.0167	7.14e-08	0.0248	7.25e-08
Range	0.1659	0.0039	0.0529	0.002513			Range	0.0036	4.44e-08	0.0128	5.25e-08
Mean	0.5684	0.01275	0.2274	0.01048			Mean	0.01447	5.43e-08	0.01957	4.473e-08
Std. Deviation	0.08359	0.00215	0.02721	0.001411			Std. Deviation	0.00195	2.389e-08	0.006711	2.638e-08
Std. Error of Mean	0.04826	0.001242	0.01571	0.0008146			Std. Error of Mean	0.001126	1.379e-08	0.003875	1.523e-08
Shapiro-Wilk Test							Shapiro-Wilk Test
Sample	Parent	ΔtfoS	Ptac-ChiS	ΔtfoS Ptac-ChiS			Sample	Parent	ΔtfoS	Ptac-ChiS	ΔtfoS Ptac-ChiS
Test for normal distribution							Test for normal distribution
Shapiro-Wilk test							Shapiro-Wilk test
W	0.9738	0.8325	0.9327	0.7981			W	0.8625	0.8274	0.8741	0.9934
P value	0.6893	0.1947	0.499	0.1101			P value	0.2746	0.1818	0.3072	0.8448
Passed normality test (alpha=0.05)?	Yes	Yes	Yes	Yes			Passed normality test (alpha=0.05)?	Yes	Yes	Yes	Yes
P value summary	ns	ns	ns	ns			P value summary	ns	ns	ns	ns
Number of values	3	3	3	3			Number of values	3	3	3	3
Statistical Comparisons							Statistical Comparisons
	Mean Diff.	95.00% CI of diff.	Below threshold?	Summary	Adjusted P Value			Mean Diff.	95.00% CI of diff.	Below threshold?	Summary	Adjusted P Value
Parent vs. ΔtfoS	1.65	1.488 to 1.812	Yes	****	<0.0001		Parent vs. ΔtfoS	5.46	4.930 to 5.990	Yes	****	<0.0001
Parent vs. Ptac-ChiS	0.3967	0.2351 to 0.5584	Yes	***	0.0002		Parent vs. Ptac-ChiS	-0.1135	-0.6434 to 0.4164	No	ns	0.8996
Parent vs. ΔtfoS Ptac-ChiS	1.733	1.572 to 1.895	Yes	****	<0.0001		Parent vs. ΔtfoS Ptac-ChiS	5.564	5.034 to 6.094	Yes	****	<0.0001
ΔtfoS vs. Ptac-ChiS	-1.253	-1.415 to -1.092	Yes	****	<0.0001		ΔtfoS vs. Ptac-ChiS	-5.573	-6.103 to -5.043	Yes	****	<0.0001
ΔtfoS vs. ΔtfoS Ptac-ChiS	0.08351	-0.07814 to 0.2451	No	ns	0.404		ΔtfoS vs. ΔtfoS Ptac-ChiS	0.1044	-0.4255 to 0.6342	No	ns	0.9192
Ptac-ChiS vs. ΔtfoS Ptac-ChiS	1.337	1.175 to 1.498	Yes	****	<0.0001		Ptac-ChiS vs. ΔtfoS Ptac-ChiS	5.678	5.148 to 6.207	Yes	****	<0.0001

### Sheet: Figure S7
Figure S7
Summary Statistics
Sample	Parent	PtfoR +5bp	PtfoR +10bp	PtfoRΔCBS
Number of values	3	3	3	3
Minimum	0.8103	0.4173	1.15	0.03774
Maximum	0.9136	0.5496	1.364	0.04427
Range	0.1033	0.1323	0.214	0.00653
Mean	0.8493	0.4901	1.248	0.04107
Std. Deviation	0.05611	0.06714	0.1082	0.003267
Std. Error of Mean	0.03239	0.03876	0.06248	0.001886
Shapiro-Wilk Test
Sample	Parent	PtfoR +5bp	PtfoR +10bp	PtfoRΔCBS
Test for normal distribution
Shapiro-Wilk test
W	0.8525	0.9584	0.9839	0.9967
P value	0.2471	0.6077	0.7572	0.8906
Passed normality test (alpha=0.05)?	Yes	Yes	Yes	Yes
P value summary	ns	ns	ns	ns
Number of values	3	3	3	3
Statistical Comparisons
	Mean Diff.	95.00% CI of diff.	Below threshold?	Summary	Adjusted P Value
Parent vs. PtfoR +5bp	0.241	0.1306 to 0.3514	Yes	***	0.0005
Parent vs. PtfoR +10bp	-0.1666	-0.2770 to -0.05620	Yes	**	0.0057
Parent vs. PtfoRΔCBS	1.316	1.205 to 1.426	Yes	****	<0.0001
PtfoR +5bp vs. PtfoR +10bp	-0.4076	-0.5180 to -0.2972	Yes	****	<0.0001
PtfoR +5bp vs. PtfoRΔCBS	1.075	0.9645 to 1.185	Yes	****	<0.0001
PtfoR +10bp vs. PtfoRΔCBS	1.482	1.372 to 1.593	Yes	****	<0.0001
